# Genome-wide mapping of histone modifications in two species of *Leptosphaeria maculans* showing contrasting genomic organization and host specialization

**DOI:** 10.1101/2020.05.08.084566

**Authors:** J.L. Soyer, C. Clairet, E.J. Gay, N. Lapalu, T. Rouxel, E.H. Stukenbrock, I. Fudal

## Abstract

In plant-associated fungi, the role of the epigenome is increasingly recognized as an important regulator of genome structure and of the expression of genes involved in interaction(s) with the host plant. Two closely-related phytopathogenic species, *Leptosphaeria maculans* ‘brassicae’ (Lmb) and *L. maculans* ‘lepidii’ (Lml) exhibit a large conservation of genome synteny but contrasting genome structure. Lmb has undergone massive invasion of its genome by transposable elements amounting to one third of its genome and clustered in large TE-rich regions on chromosomal arms, while Lml genome has only a small amount of repeats (3% of the genome). Previous studies showed that the TE-rich regions of Lmb harbour a few species-specific effector genes, expressed during plant infection. The distinct genome structures shown by Lmb and Lml thus provides an excellent model for comparing the organization of pathogenicity/effector genes in relation to the chromatin landscape in two closely related phytopathogenic fungi. Here, we performed chromatin immunoprecipitation during axenic culture, targeting either histone modifications typical for heterochromatin or euchromatin, combined with transcriptomic analysis to analyse the influence of chromatin organisation on gene expression. In both species, we found that facultative heterochromatin landscapes associated with H3K27me3-domains are enriched with genes lacking functional annotation, including numerous candidate effector and species-specific genes. Notably, orthologous genes located in H3K27me3-domains in both species are enriched with genes encoding putative proteinaceous and metabolic effectors. These genes are mostly silenced in axenic growth conditions and are likely to be involved in interaction with the host. Compared to other fungal species, including Lml, Lmb is distinct in having large H3K9me3-domains associated with TE-rich regions that contain numerous species-specific effector-encoding genes. Discovery of these two distinctive heterochromatin landscapes now raises questions about their involvement in the regulation of pathogenicity, the dynamics of these domains during plant infection, and the selective advantage to the fungus to host effector genes in H3K9me3- or H3K27me3-domains.
