## Supplementary material for "Genome-wide mapping of histone modifications in two species of *Leptosphaeria maculans* showing contrasting genomic organization and host specialization": Table S1

### Sheet: Feuille1
	Table S1. Statistics of ChIP-seq and RNA-seq datasets and alignments
Experiment	sample	ID	nb of reads	Nb not aligned	% not aligned	Nb aligned exactly one time	% aligned exactly one time	Nb aligned > 1 time	% aligned > 1 time	overall alignement rate
ChIP-seq_Lmb	Lmb_A_K4	1999_A	9395841	158895	1.69	9009443	95.89	227503	2.42	98.31
	Lmb_A_K9	1999_B	10919762	136322	1.25	1730751	15.85	9052689	82.9	98.75
	Lmb_A_K27	1999_C	10529291	124737	1.18	9039896	85.85	1364658	12.96	98.82
	Lmb_B_K4	1999_D	10534991	87375	0.83	10211829	96.93	235787	2.24	99.17
	Lmb_B_K9	1999_E	10654189	85037	0.8	1472180	13.82	9096972	85.38	99.2
	Lmb_B_K27	1999_F	10635233	56652	0.53	9449772	88.85	1128809	10.61	99.47
	Lmb_C_K4	1999_G	10346671	84083	0.81	10076434	97.39	186154	1.8	99.19
	Lmb_C_K9	1999_H	10459367	75082	0.72	1089336	10.41	9294949	88.87	99.28
	Lmb_C_K27	1999_I	10710240	65549	0.61	9566489	89.32	1078202	10.07	99.39
ChIP-seq_Lml	Lml_A_K4	1999_J	11555456	514684	4.45	11014396	95.32	26376	0.23	95.55
	Lml_A_K9	1999_K	9204550	1292960	14.05	5376256	58.41	2535334	27.54	85.95
	Lml_A_K27	1999_L	10555063	993082	9.41	9370385	88.78	191596	1.82	90.59
	Lml_B_K4	1999_M	10535483	519320	4.93	9999115	94.91	17048	0.16	95.07
	Lml_B_K9	1999_N	10850527	1895009	17.46	6719265	61.93	2236253	20.61	82.54
	Lml_B_K27	1999_O	10828748	983723	9.08	9680618	89.4	164407	1.52	90.92
	Lml_C_K4	1999_P	10734950	358237	3.34	10364563	96.55	12150	0.11	96.66
	Lml_C_K9	1999_Q	10875975	1278587	11.76	4634043	42.61	4963345	45.64	88.24
	Lml_C_K27	1999_R	11402138	823586	7.22	10308659	90.41	269893	2.37	92.78
RNA-seq_Lml	Lml_A	NDPS10	48390396	1310373	2.70792	46986310	97.09	93713	0.19	97.28
	Lml_B	NDPS11	47495796	1238185	2.6	46141848	97.14	115763	0.24	97.4
	Lml_C	NDPS12	47562379	1294793	2.72	46174275	97.08	93311	0.2	97.28
RNA-seq_Lmb	Lmb_A	NDPS13	43934637	726522	1.65364	41770754	95.07	1437361	3.27	98.34
	Lmb_B	NDPS14	43634661	610333	1.39	42207134	96.72	817194	1.87	98.6
	Lmb_C	NDPS15	47642236	754749	1.58	45930697	96.4	956790	2	98.41
Table shows the number of reads used for the alignment, the number of reads mapping only at one location, number of reads aligned more than once and the unmapped reads against the genome of L. maculans 'brassicae' (Dutreux et al., 2018) or L. maculans 'lepidii' (Grandaubert et al., 2014).
