## Supplementary material for "Genome-wide mapping of histone modifications in two species of *Leptosphaeria maculans* showing contrasting genomic organization and host specialization": Table S2

### Sheet: Sheet1
Table S2. Correlation analysis between the different ChIP experiments generated with antibodies targeting histone modifications H3K4me2, H3K9me3 and H3K27me3 in L. maculans 'brassicae', during in vitro growth
			H3K4me2			H3K9me3			H3K27me3
			1999_A	1999_D	1999_G	1999_B	1999_E	1999_H	1999_C	1999_F	1999_I
	H3K4me2	1999_A	1
		1999_D	0.901915	1
		1999_G	0.873818	0.914409	1
	H3K9me3	1999_B	-0.618171	-0.581255	-0.5538	1
		1999_E	-0.614437	-0.577317	-0.550279	0.974264	1
		1999_H	-0.621409	-0.584157	-0.556725	0.976783	0.973847	1
	H3K27me3	1999_C	-0.113736	-0.125499	-0.142655	-0.230212	-0.239024	-0.236763	1
		1999_F	-0.107121	-0.118943	-0.137579	-0.245029	-0.254268	-0.251248	0.938068	1
		1999_I	-0.101748	-0.114045	-0.132658	-0.247838	-0.256182	-0.254102	0.945148	0.940881	1
Correlation analyses were performed to analyse location of the significantly enriched domains, identified using RSEG (Song and Smith, 2011), from the three different biological replicates generated and analyzed separately. A Kendall's Ƭ correlation test was performed using R (Kendall, 1938).
