## Supplementary material for "Genome-wide mapping of histone modifications in two species of *Leptosphaeria maculans* showing contrasting genomic organization and host specialization": Table S3

### Sheet: Sheet1
Table S3. Correlation analysis between the different ChIP experiments generated with antibodies targeting histone modifications H3K4me2, H3K9me3 and H3K27me3 in L. maculans 'lepidii', during in vitro growth
			H3K4me2			H3K9me3			H3K27me3
			1999_J	1999_M	1999_P	1999_K	1999_N	1999_Q	1999_L	1999_O	1999_R
	H3K4me2	1999_J	1
		1999_M	0.936189	1
		1999_P	0.887014	0.900618	1
	H3K9me3	1999_K	-0.210241	-0.212595	-0.225788	1
		1999_N	0.223892	0.22653	0.239456	-0.883876	1
		1999_Q	-0.257128	-0.260841	-0.277029	0.778755	-0.774579	1
	H3K27me3	1999_L	-0.206961	-0.207035	-0.217962	-0.045406	0.0802024	0.0742117	1
		1999_O	-0.223328	-0.222664	-0.232574	-0.0601366	0.0919012	0.0514534	0.886089	1
		1999_R	-0.299631	-0.299135	-0.306067	-0.0533755	0.0737027	0.0474685	0.742306	0.800437	1
Correlation analyses were performed to analyse location of the significantly enriched domains, identified using RSEG (Song and Smith, 2011), from the three different biological replicates generated and analyzed separately. A Kendall's Ƭ correlation test was performed using R (Kendall, 1938).
