## Supplementary material for "Genome-wide mapping of histone modifications in two species of *Leptosphaeria maculans* showing contrasting genomic organization and host specialization": Table S4

### Sheet: Sheet1
Table S4. Coverage of histone modifications H3K4me2, H3K9me3 and H3K27me3 in the genome of Leptosphaeria maculans 'brassicae'
ID_SCa	SC size (bp)a	H3K4me2b		H3K9me3b		H3K27me3b
		bp	%	bp	%	bp	%
JN3_BAC01	21008	0	0	21000	99.9619	1251	5.95487
JN3_SC00	3635781	1307171	35.953	1102622	30.327	762986	20.9855
JN3_SC01	3650661	1483193	40.6281	1047969	28.7063	687488	18.8319
JN3_SC02	3465289	1568755	45.2705	821441	23.7048	640962	18.4966
JN3_SC03	3116548	1193866	38.3073	999254	32.0628	574441	18.432
JN3_SC04	3080038	1425610	46.2855	665755	21.6152	540171	17.5378
JN3_SC05	2723307	963377	35.3753	963038	35.3628	579405	21.2758
JN3_SC06	2669349	1086759	40.7125	921773	34.5318	488919	18.316
JN3_SC07	2437616	1197276	49.1167	522765	21.4457	587443	24.0991
JN3_SC08	2329530	727752	31.2403	1123307	48.2203	306359	13.1511
JN3_SC09	2121901	748451	35.2727	886766	41.7911	379620	17.8906
JN3_SC10	1953324	918611	47.0281	482165	24.6843	439910	22.5211
JN3_SC11	1933728	1000894	51.7598	400992	20.7367	273848	14.1617
JN3_SC12	1809099	748253	41.3605	486740	26.9051	486379	26.8852
JN3_SC13	1787499	765814	42.8428	565221	31.6208	372365	20.8316
JN3_SC14	1545248	808577	52.3267	318036	20.5816	342119	22.1401
JN3_SC15	1485921	587315	39.5253	451809	30.406	387118	26.0524
JN3_SC16	1416674	556218	39.2622	545236	38.487	243093	17.1594
JN3_SC17	1391278	480336	34.5248	588903	42.3282	415859	29.8904
JN3_SC18	1351186	562433	41.6251	490141	36.2749	258335	19.1191
JN3_SC19	832888	44716	5.36879	748487	89.8665	56517	6.78567
JN3_SC20	252801	0	0	197121	77.9748	32524	12.8655
JN3_SC21	237616	0	0	197118	82.9565	18507	7.78862
JN3_SC22	206368	0	0	178511	86.5013	4003	1.93974
JN3_SC23	157065	0	0	0	0	0	0
JN3_SC24	81359	0	0	54108	66.5052	751	0.923069
JN3_SC25	68927	0	0	65503	95.0324	5502	7.98236
JN3_SC26	58575	0	0	57354	97.9155	3254	5.55527
JN3_SC27	50646	0	0	26005	51.3466	1502	2.96568
JN3_SC28	36829	0	0	34500	93.6762	6753	18.3361
JN3_SC29	33591	0	0	22753	67.7354	15503	46.1522
JN3_SC30	23239	0	0	20901	89.9393	0	0
JN3_SC31	21588	0	0	21001	97.2809	0	0
genome	45986477	18175377	39.5233	15028295	32.6798	8912887	19.3815
aGenome as published in Dutreux et al. (2018)
bLocation of H3K4me2, H3K9me3 and H3K27me3 was determined through ChIP-seq analysis, in vitro, and regions significantly enriched for any of the modifications was identified using RSEG (Song and Smith, 2011).
