## Supplementary material for "Genome-wide mapping of histone modifications in two species of *Leptosphaeria maculans* showing contrasting genomic organization and host specialization": Table S5

### Sheet: Sheet1
Table S5. Coverage of histone modifications H3K4me2, H3K9me3 and H3K27me3 in the genome of L. maculans 'lepidii'
ID_SCa	SC sizea	H3K4me2b		H3K9me3b		H3K27me3b
		bp	%	bp	%	bp	%
scaffold00001	2643178	888592	33.6183	59684	2.25804	313773	11.8711
scaffold00002	1959821	699265	35.68	58666	2.99344	233310	11.9047
scaffold00003	1983546	608230	30.6638	41111	2.0726	242118	12.2063
scaffold00004	1736283	575205	33.1285	62432	3.59573	172672	9.94492
scaffold00005	1623222	501923	30.9214	65093	4.01011	189501	11.6744
scaffold00006	1544579	536762	34.7513	12113	0.784227	153263	9.92264
scaffold00007	1533342	565981	36.9116	36346	2.37038	120062	7.83009
scaffold00008	1418419	388288	27.3747	18392	1.29665	190887	13.4577
scaffold00009	1356343	424898	31.3267	45357	3.34407	231893	17.0969
scaffold00010	1127952	315229	27.947	32413	2.87362	165274	14.6526
scaffold00011	1096957	373438	34.0431	17581	1.60271	137278	12.5144
scaffold00012	1109454	444873	40.0984	5018	0.452295	87649	7.90019
scaffold00013	1030750	285020	27.6517	66076	6.41048	138272	13.4147
scaffold00014	907115	319426	35.2134	33535	3.69689	97454	10.7433
scaffold00015	913738	323415	35.3947	29781	3.25925	74040	8.10298
scaffold00016	782495	246356	31.4834	46437	5.93448	105244	13.4498
scaffold00017	748245	222170	29.6921	28898	3.8621	92057	12.3031
scaffold00018	696173	219971	31.5972	5438	0.781128	92845	13.3365
scaffold00019	605627	248734	41.0705	35469	5.85658	219071	36.1726
scaffold00020	573543	186512	32.5193	28680	5.0005	67433	11.7573
scaffold00021	530576	206945	39.0038	5651	1.06507	58425	11.0116
scaffold00022	557314	190527	34.1867	22732	4.07885	60832	10.9152
scaffold00023	430142	131892	30.6624	21508	5.00021	51223	11.9084
scaffold00024	370005	131081	35.4268	3743	1.01161	30210	8.16475
scaffold00025	369077	101087	27.3891	6618	1.79312	38616	10.4629
scaffold00026	389015	142287	36.5762	19665	5.05507	35817	9.2071
scaffold00027	308817	112470	36.4196	10163	3.29095	38814	12.5686
scaffold00028	323956	74864	23.1093	15969	4.92937	38215	11.7964
scaffold00029	288610	113868	39.4539	12140	4.20637	61832	21.4241
scaffold00030	252519	80453	31.8602	4902	1.94124	29016	11.4906
scaffold00031	237621	87060	36.6382	29942	12.6007	113829	47.9036
scaffold00032	193739	39432	20.3532	7340	3.7886	60822	31.3938
scaffold00033	193013	47841	24.7864	2271	1.1766	35016	18.1418
scaffold00034	185621	36431	19.6266	16815	9.05878	26211	14.1207
scaffold00035	135671	39234	28.9185	15925	11.738	18008	13.2733
scaffold00036	119096	30821	25.8791	6801	5.71052	25208	21.1661
scaffold00037	99807	37430	37.5024	888	0.889717	1401	1.40371
scaffold00038	94930	10212	10.7574	13414	14.1304	24214	25.5072
scaffold00039	85083	39624	46.571	3559	4.18297	19210	22.578
scaffold00040	68790	23816	34.6213	1892	2.7504	12605	18.3239
scaffold00041	73099	14411	19.7144	11706	16.0139	5602	7.66358
scaffold00042	49367	2602	5.27073	18852	38.1875	8408	17.0316
scaffold00043	76644	8607	11.2298	29022	37.866	12405	16.1852
scaffold00044	28404	11006	38.7481	0	0	3001	10.5654
scaffold00045	34494	0	0	24328	70.5282	1802	5.2241
scaffold00046	34358	0	0	17379	50.5821	1802	5.24478
scaffold00047	30085	0	0	10921	36.3005	1001	3.32724
scaffold00048	25088	0	0	13262	52.8619	4606	18.3594
scaffold00049	20588	0	0	12359	60.0301	7602	36.9244
scaffold00050	16141	2203	13.6485	4156	25.7481	3002	18.5986
scaffold00051	23314	5003	21.4592	387	1.65995	1803	7.73355
scaffold00052	21669	0	0	7839	36.1761	1802	8.31603
scaffold00053	22996	6204	26.9786	114	0.495738	0	0
scaffold00054	18262	2802	15.3433	110	0.602344	601	3.29099
scaffold00055	21667	1401	6.46605	4482	20.6858	0	0
scaffold00056	22136	2801	12.6536	3272	14.7814	0	0
scaffold00057	14477	3602	24.8808	188	1.29861	0	0
scaffold00058	21377	1401	6.55377	241	1.12738	0	0
scaffold00059	12341	0	0	7664	62.1019	2801	22.6967
scaffold00060	12539	0	0	427	3.40538	0	0
scaffold00061	13244	0	0	6788	51.2534	4604	34.7629
scaffold00062	12302	0	0	6602	53.6661	800	6.50301
scaffold00063	12607	3204	25.4145	46	0.364877	0	0
scaffold00064	14280	0	0	142	0.994398	0	0
scaffold00065	13250	0	0	6330	47.7736	601	4.53585
scaffold00066	11487	0	0	5979	52.0501	3203	27.8837
scaffold00067	12767	3403	26.6547	100	0.783269	0	0
scaffold00068	11388	0	0	5680	49.8771	2001	17.5711
scaffold00069	12285	4004	32.5926	18	0.14652	0	0
scaffold00070	11942	801	6.70742	204	1.70826	0	0
scaffold00071	11704	0	0	3560	30.417	0	0
scaffold00072	10402	1201	11.5459	49	0.471063	2801	26.9275
scaffold00073	11208	0	0	4944	44.1113	801	7.14668
scaffold00074	11725	4001	34.1237	70	0.597015	1201	10.2431
scaffold00075	11860	2202	18.5666	41	0.3457	0	0
scaffold00076	4611	0	0	0	0	0	0
scaffold00077	10662	0	0	3721	34.8996	601	5.63684
scaffold00078	4133	801	19.3806	0	0	0	0
scaffold00079	10890	1201	11.0285	1816	16.6758	0	0
scaffold00080	3858	0	0	3000	77.7605	0	0
scaffold00081	3768	0	0	3000	79.6178	0	0
scaffold00082	3713	0	0	3000	80.7972	3000	80.7972
scaffold00083	3419	0	0	3000	87.745	0	0
scaffold00084	3320	1403	42.259	0	0	0	0
scaffold00085	3304	0	0	2600	78.6925	1800	54.4794
scaffold00086	3265	0	0	3000	91.8836	0	0
scaffold00087	3222	0	0	3000	93.1099	0	0
scaffold00088	3190	2002	62.7586	0	0	0	0
scaffold00089	3118	2002	64.2078	0	0	0	0
scaffold00090	3113	3000	96.3701	3000	96.3701	3000	96.3701
scaffold00091	2879	0	0	401	13.9284	0	0
scaffold00092	2862	0	0	2000	69.8812	0	0
scaffold00093	2811	0	0	2000	71.1491	0	0
scaffold00094	2747	601	21.8784	0	0	0	0
scaffold00095	2698	0	0	2000	74.129	0	0
scaffold00096	2685	0	0	600	22.3464	0	0
scaffold00097	2687	0	0	2000	74.4325	0	0
scaffold00098	2660	0	0	0	0	0	0
scaffold00099	2567	0	0	2000	77.912	1400	54.5384
scaffold00100	2478	0	0	2000	80.7103	0	0
scaffold00101	2458	0	0	2000	81.367	2000	81.367
scaffold00102	2404	0	0	2000	83.1947	0	0
scaffold00103	2334	0	0	2000	85.6898	0	0
scaffold00104	2320	2000	86.2069	0	0	0	0
scaffold00105	2312	0	0	1400	60.5536	0	0
scaffold00106	2301	0	0	0	0	0	0
scaffold00107	2302	0	0	1000	43.4405	0	0
scaffold00108	2261	0	0	1400	61.9195	0	0
scaffold00109	2203	0	0	0	0	0	0
scaffold00110	2210	0	0	2000	90.4977	0	0
scaffold00111	2197	0	0	2000	91.0332	0	0
scaffold00112	2174	0	0	2000	91.9963	0	0
scaffold00113	2174	0	0	2000	91.9963	0	0
scaffold00114	2171	1001	46.1078	0	0	0	0
scaffold00115	2150	0	0	2000	93.0233	0	0
scaffold00116	2137	0	0	2000	93.5891	800	37.4357
scaffold00117	2134	0	0	1001	46.9072	0	0
scaffold00118	2111	0	0	2000	94.7418	0	0
scaffold00119	2093	0	0	2000	95.5566	0	0
scaffold00120	2077	0	0	2000	96.2927	0	0
scaffold00121	2060	0	0	2000	97.0874	1000	48.5437
scaffold00122	2041	801	39.2455	951	46.5948	0	0
scaffold00123	2008	0	0	951	47.3606	0	0
genome	31530973	10147334	32.1821	1232561	3.90905	3989471	12.6525
aGenome as published in Grandaubert et al. (2014)
bLocation of H3K4me2, H3K9me3 and H3K27me3 was determined through ChIP-seq analysis, in vitro, and regions significantly enriched for any of the modifications was identified using RSEG (Song and Smith, 2011).
