## Supplementary material for "Genome-wide mapping of histone modifications in two species of *Leptosphaeria maculans* showing contrasting genomic organization and host specialization": Table S6

### Sheet: Sheet1
Table S6. Correlation analysis between the coverage of transposable elements (TE) and coding sequences (CDS), H3K4me2-, H3K9me3- and H3K27me3-domains in the L. maculans 'brassicae' genome.
	CDS	TE	H3K4me2	H3K9me3	H3K27me3
CDS	1	-0.625408	0.551129	-0.598664	0.121135
TE	-0.625408	1	-0.582744	0.874836	-0.254499
H3K4me2	0.551129	-0.582744	1	-0.565478	-0.10976
H3K9me3	-0.598664	0.874836	-0.565478	1	-0.241466
H3K27me3	0.121135	-0.254499	-0.10976	-0.241466	1
The coverage of transposable elements (TE), coding sequences (CDS) and histone modifications (H3K9me3, H3K27me3, H3K4me2) along the genome of L. maculans 'brassicae' was analysed in 1000 bp sliding windows. A Kendall’s Ƭ correlation analysis was done using R.
