## Supplementary material for "Genome-wide mapping of histone modifications in two species of *Leptosphaeria maculans* showing contrasting genomic organization and host specialization": Table S7

### Sheet: Sheet1
Table S7. Correlation analysis between the coverage of transposable elements (TE) and coding sequences (CDS), H3K4me2-, H3K9me3- and H3K27me3-domains in the L. maculans 'lepidii' genome.
	CDS	TE	H3K4me2	H3K9me3	H3K27me3
CDS	1	-0.223826	0.251917	-0.248895	-0.0460388
TE	-0.223826	1	-0.156769	0.678859	0.00195916
H3K4me2	0.251917	-0.156769	1	-0.163563	-0.233502
H3K9me3	-0.248895	0.678859	-0.163563	1	0.00851432
H3K27me3	-0.0460388	0.00195916	-0.233502	0.00851432	1
The coverage of transposable elements (TE), coding sequences (CDS) and histone modifications (H3K9me3, H3K27me3, H3K4me2) along the genome of L. maculans 'lepidii' was analysed in 1000 bp sliding windows. A Kendall’s Ƭ correlation analysis was done using R.
