## Supplementary material for "Genome-wide mapping of histone modifications in two species of *Leptosphaeria maculans* showing contrasting genomic organization and host specialization": Table S8, 9, 10, 11

### Sheet: TableS8
Table S8. GO categories enriched in genes associated with H3K4me2 during axenic culture of L. maculans 'brassicae'.
GO-ID	FDR	nb. of genes with the given GO term among the genes associated with H3K4me2	nb. of genes with a GO annotation among the genes associated with H3K4me2	proportion in the H3K4me2-genes	nb. of genes with the given GO in the genome	nb. of genes with a GO annotation in the genome	proportion in the genome	description
9987	3.5994e-13	1976	3276	0.603175	2700	5076	0.531915	cellular_process
44237	6.8502e-06	1585	3276	0.483822	2203	5076	0.434003	cellular_metabolic_process
71840	6.8502e-06	540	3276	0.164835	661	5076	0.130221	cellular_component_organization_or_biogenesis
10467	1.0984e-05	498	3276	0.152015	606	5076	0.119385	gene_expression
1901576	4.1309e-05	698	3276	0.213065	899	5076	0.177108	organic_substance_biosynthetic_process
44249	4.1309e-05	690	3276	0.210623	888	5076	0.174941	cellular_biosynthetic_process
44085	4.7637e-05	336	3276	0.102564	392	5076	0.0772262	cellular_component_biogenesis
6807	0.00010563	1498	3276	0.457265	2102	5076	0.414106	nitrogen_compound_metabolic_process
9058	0.00010563	727	3276	0.221917	950	5076	0.187155	biosynthetic_process
34645	0.00024318	398	3276	0.12149	487	5076	0.0959417	cellular_macromolecule_biosynthetic_process
9059	0.00049212	402	3276	0.122711	497	5076	0.0979117	macromolecule_biosynthetic_process
44271	0.00049212	475	3276	0.144994	600	5076	0.118203	cellular_nitrogen_compound_biosynthetic_process
44267	0.00061507	562	3276	0.171551	726	5076	0.143026	cellular_protein_metabolic_process
44260	0.0013744	834	3276	0.254579	1129	5076	0.222419	cellular_macromolecule_metabolic_process
1901566	0.0014439	445	3276	0.135836	565	5076	0.111308	nitrogen_compound_biosynthetic_process
34641	0.0014802	928	3276	0.283272	1270	5076	0.250197	cellular_nitrogen_compound_metabolic_process
33036	0.0016182	229	3276	0.0699023	266	5076	0.0524035	macromolecule_localization
22613	0.0036836	224	3276	0.0683761	263	5076	0.0518125	ribonucleoprotein_complex_biogenesis
16043	0.004628	343	3276	0.104701	429	5076	0.0845154	cellular_component_organization
8104	0.0048991	208	3276	0.0634921	243	5076	0.0478723	protein_localization
43604	0.005268	237	3276	0.0723443	283	5076	0.0557526	amide_biosynthetic_process
19538	0.0058065	671	3276	0.204823	904	5076	0.178093	protein_metabolic_process
42254	0.0067738	208	3276	0.0634921	245	5076	0.0482664	ribosome_biogenesis
43603	0.0070506	266	3276	0.0811966	325	5076	0.0640268	cellular_amide_metabolic__process
51641	0.0076193	224	3276	0.0683761	268	5076	0.0527975	cellular_localization
45184	0.0076193	179	3276	0.0546398	207	5076	0.0407801	establishment_of_protein_localization
44238	0.0076193	1652	3276	0.504274	2391	5076	0.47104	primary_metabolic_process
43043	0.0076193	201	3276	0.0613553	237	5076	0.0466903	peptide_biosynthetic_process
15031	0.0076193	175	3276	0.0534188	202	5076	0.0397951	protein_transport
71704	0.0076193	1745	3276	0.532662	2536	5076	0.499606	organic_substance_metabolic_process
6518	0.0076193	211	3276	0.0644078	251	5076	0.0494484	peptide_metabolic_process
6412	0.0076193	197	3276	0.0601343	232	5076	0.0457053	translation
43170	0.0090488	1129	3276	0.344628	1595	5076	0.314224	macromolecule_metabolic_process
42886	0.0097181	182	3276	0.0555556	213	5076	0.0419622	amide_transport
GO annotation of the Lmb genes were retrieved from Dutreux et al. (2018). Analysis of GO enrichment among the genes associated with H3K4me2 during axenic culture of Lmb was performed using Cytoscape (Shannon et al., 2003).

### Sheet: TableS9
Table S9. GO categories enriched in genes associated with H3K4me2 during axenic culture of L. maculans 'lepidii'.
GO-ID	FDR	nb. of genes with the given GO term among the genes associated with H3K4me2	nb. of genes with a GO annotation among the genes associated with H3K4me2	proportion in the H3K4me2-genes	nb. of genes with the given GO in the genome	nb. of genes with a GO annotation in the genome	proportion in the genome	description
9987	3.6854e-06	1564	2581	0.605967	2044	3725	0.548725	cellular_process
44267	0.00044782	477	2581	0.184812	557	3725	0.14953	cellular_protein_metabolic_process
6807	0.0012454	1107	2581	0.428904	1433	3725	0.384698	nitrogen_compound_metabolic_process
1901564	0.0018335	829	2581	0.321193	1048	3725	0.281342	organonitrogen_compound_metabolic_process
1901566	0.0018705	414	2581	0.160403	486	3725	0.13047	organonitrogen_compound_biosynthetic_process
44237	0.0018705	1291	2581	0.500194	1704	3725	0.45745	cellular_metabolic_process
19538	0.0029657	580	2581	0.224719	713	3725	0.191409	protein_metabolic_process
1901576	0.0036463	585	2581	0.226656	722	3725	0.193826	organic_substance_biosynthetic_process
44260	0.0036826	647	2581	0.250678	808	3725	0.216913	cellular_macromolecule_metabolic_process
43170	0.0036826	863	2581	0.334367	1108	3725	0.29745	macromolecule_metabolic_process
6518	0.0036826	212	2581	0.0821387	231	3725	0.0620134	peptide_metabolic_process
65007	0.0036826	446	2581	0.172801	537	3725	0.144161	biological_regulation
6412	0.0036826	206	2581	0.079814	224	3725	0.0601342	translation
10467	0.0036826	371	2581	0.143743	438	3725	0.117584	gene_expression
43043	0.0040253	207	2581	0.0802015	226	3725	0.0606711	peptide_biosynthetic_process
34641	0.0045135	655	2581	0.253778	824	3725	0.221208	cellular_nitrogen_compound_metabolic_process
9058	0.0048891	612	2581	0.237117	766	3725	0.205638	biosynthetic_process
43604	0.0073682	217	2581	0.0840759	242	3725	0.0649664	amide_biosynthetic_process
43603	0.0096886	226	2581	0.087563	255	3725	0.0684564	cellular_amide_metabolic_process
GO annotation of the Lml genes were retrieved from Grandaubert et al. (2014). Analysis of GO enrichment among the genes associated with H3K4me2 during axenic culture of Lml was performed using Cytoscape (Shannon et al., 2003).

### Sheet: TableS10
Table S10. GO categories enriched in genes associated with H3K27me3 during axenic culture of L. maculans 'brassicae'.
GO-ID	FDR	nb. of genes with the GO term among the genes associated with H3K27me3	nb. of genes with a GO annotation in the among the genes associated with H3K27me3	proportion in the H3K27me3-genes	nb. of genes with the given GO term in the genome	nb. of genes with a GO annotation in the genome	proportion in the genome	description
005975	1.54e-06	82	572	0.143	362	5076	0.0713	carbohydrate_metabolic_process
0055114	0.000408	149	572	0.26	911	5076	0.179	oxidation_reduction_process
0055085	0.0031	104	572	0.182	608	5076	0.12	transmembrane_transport
GO annotation of the Lmb genes were retrieved from Dutreux et al. (2018). Analysis of GO enrichment among the genes associated with H3K27me3 during axenic culture of Lmb was performed using Cytoscape (Shannon et al., 2003).

### Sheet: TableS11
Table S11. GO categories enriched in genes associated with H3K27me3 during axenic culture of L. maculans 'lepidii'.
GO-ID	FDR	nb. of genes with the GO term among the genes associated with H3K27me3	nb. of genes with a GO annotation among the genes associated with H3K27me3	proportion in the H3K27me3-genes	nb. of genes with the given GO in the genome	nb. of genes with a GO annotation in the genome	proportion in the genome	description
5975	0.0024441	41	288	0.142361	250	3725	0.0671141	carbohydrate metabolic process
42221	0.0024441	20	288	0.0694444	88	3725	0.0236242	response to chemical
51591	0.0024441	10	288	0.0347222	25	3725	0.00671141	response to cAMP
46683	0.0024441	10	288	0.0347222	25	3725	0.00671141	response to organophosphorus
10033	0.0024441	11	288	0.0381944	31	3725	0.00832215	response to organic substance
10243	0.0024441	10	288	0.0347222	26	3725	0.00697987	response to organonitrogen compound
1901698	0.0024441	10	288	0.0347222	26	3725	0.00697987	response to nitrogen compound
14070	0.0024441	10	288	0.0347222	26	3725	0.00697987	response to organic cyclic compound
14074	0.0024441	10	288	0.0347222	26	3725	0.00697987	response to purine-containing compound
GO annotation of the Lml genes were retrieved from Grandaubert et al. (2014). Analysis of GO enrichment among the genes associated with H3K27me3 during axenic culture of Lml was performed using Cytoscape (Shannon et al., 2003).
