## Supplementary material for "Genome-wide mapping of histone modifications in two species of *Leptosphaeria maculans* showing contrasting genomic organization and host specialization": Table S12

### Sheet: Feuil1
Table S12. Number of (putative) metabolic effector-encoding genes located in different genomic compartments in L. maculans 'brassicae' and L. maculans 'lepidii'
type	Gene ID	Secondary metabolite produced	Localisation close to a TE in the Lmb genomea (Yes / No)	Expressed during axenic growth of Lmb (Yes/No)b	Associated histone modification in Lmbc	Orthologous gene in Lml	Identity compared to Lmb (%)	Localisation close to aTE in Lml genomea (Yes / No)	Expressed during axenic growth of Lml (Yes/No)	Associated histone modification in Lmlc
NRPS	Lm_jn3_00988	Sirodesmin	no	yes	K4/K27	Lm_ibcn84_P008587	0.9	no	yes	K27
	Lm_jn3_09218	-	no	yes	K4	Lm_ibcn84_P004314	0.98	no	yes	N/A
	Lm_jn3_03490	-	no	yes	K27	Lm_ibcn84_P001896	0.99	no	no	K27
	Lm_jn3_02066	Siderophore	no	yes	K4/K27	Lm_ibcn84_P011015	0.9	no	yes	K4
	Lm_jn3_10429	-	no	yes	K4	Lm_ibcn84_P005647	0.91	no	yes	N/A
	Lm_jn3_06945	-	no	yes	K4/K27	Lm_ibcn84_P001325	0.94	no	yes	K4
	Lm_jn3_05352	-	yes	yes	K4	Lm_ibcn84_P004994	0.64	no	yes	K4
	Lm_jn3_10094	Siderophore	no	yes	K4/K27	Lm_ibcn84_P005868	0.92	no	yes	N/A
	Lm_jn3_10827	-	no	no	K27	Lm_ibcn84_P005267	0.92	no	no	K27
	Lm_jn3_02092	Phomalide	yes	yes	3 modifications	No match	-	-	-	-
	Lm_jn3_08572	Lysine	no	yes	K4/K27	Lm_ibcn84_P010114	0.95	no	yes	K4
	Lm_jn3_11822	-	no	yes	K4/K27	Lm_ibcn84_P011137	0.93	no	yes	N/A
	Lm_jn3_06609	-	no	yes	K4	Lm_ibcn84_P001023	0.94	no	yes	N/A
	Lm_jn3_10603	-	no	yes	K27	Lm_ibcn84_P005485	0.94	no	yes	N/A
PKS	Lm_jn3_00998	-	no	yes	K27	No match	-	-	-	-
	Lm_jn3_05348	Phomenoic acid	no	yes	K4/K27	Lm_ibcn84_P004990	0.96	no	no	K27
	No match	-				Lm_ibcn84_P001547	-	no	yes	K27
	Lm_jn3_02584	-	no	yes	K27	Lm_ibcn84_P000558	0.91	yes	no	K27
	Lm_jn3_11562	ABA	yes	no	K27	No match	-	-	-	-
	Lm_jn3_07864	-	yes	yes	3 modifications	Lm_ibcn84_P010582	0.87	no	yes	K4
	Lm_jn3_12570	-	no	yes	K27	Lm_ibcn84_P010688	0.91	no	yes	K27
	Lm_jn3_11296	-	no	yes	K4	Lm_ibcn84_P009766	0.67	no	no	N/A
	No match	-	-	-	-	Lm_ibcn84_P009768	-	no	yes	K4
	Lm_jn3_11345	Melanin	no	yes	K27	Lm_ibcn84_P009804	0.98	no	yes	N/A
	Lm_jn3_06412	-	no	yes	K27	Lm_ibcn84_P004141	0.96	no	yes	K27
	Lm_jn3_05162	-	no	no	K27	Lm_ibcn84_P004838	0.92	no	no	K27
	Lm_jn3_01181	-	no	yes	K27	Lm_ibcn84_P008173	0.91	no	yes	K27
	Lm_jn3_01173	-	no	yes	K27	Lm_ibcn84_P008166	0.96	no	yes	K4/K27
	Lm_jn3_04807		no	no	K27	Lm_ibcn84_P008813	0.93	no	no	K27
aGenes located up to 2 kb upstream or downstream of a transposable element sequence;
bGenes with RPKM≥ 2;
cGenes located in a H3K4me2-, H3K9me3-, H3K27me3- or H3K4me2/H3K27me3-domain in vitro; K4: H3K4me2; K9: H3K9me3; K27:H3K27me3.
